# First genomic resource of ‘*Candidatus* Phytoplasma pyri’ associated to pear

**DOI:** 10.1101/2025.01.23.634465

**Authors:** Florencia Ivette Alessio, Vanina Aylen Bongiorno, Oscar Hernan von Backzo, Luis Rogelio Conci, Franco Daniel Fernandez

## Abstract

This study reports the draft genome of *Candidatus* Phytoplasma pyri strain P1, isolated from Argentina, marking the first global sequencing of this species. The genome assembly consisted of 16 contigs, with a total length of 575,431 bp, a GC content of 20.35%, and 125X coverage. A total of 536 genes were annotated, including those related to metabolism, genetic information processing, and signaling. Phylogenetic analysis placed ‘*Candidatus* Phytoplasma pyri’ within the 16SrX group, supporting its classification as a distinct species from ‘*Candidatus* Phytoplasma mali’ and ‘*Candidatus* Phytoplasma prunorum’, despite their close evolutionary proximity. The investigation also identified 17 secreted proteins, including homologs of known effectors such as SAP39 and SAP41, as well as conserved proteins associated with virulence mechanisms. A homologue of the Imp immunodominant membrane protein was also characterized, revealing conserved gene organization across related strains. These findings contribute to the understanding of ‘*Candidatus* Phytoplasma pyri’ pathogenic and provide valuable genomic data for future research. This study highlights the importance of expanding phytoplasma genomics, as it provides a crucial first step in understanding ‘*Candidatus* Phytoplasma pyri’ and its role in plant pathology
