## Supplementary Table S1 for "First genomic resource of ‘*Candidatus* Phytoplasma pyri’ associated to pear"

### Sheet: S1
S1: List of genomes using in this study														in	this	paper
Ca. Phytoplasma	strain	16Sr group/subgroup	Host	Country	accession
Ca. P. asteris	AYWB	16SrI-B	Lactuca sativa	USA	CP000061.1
Ca. P. asteris	MBS	16SrI-B	Zea mays	Brazil	CP015149.1
Ca. P. asteris	OY-M	16SrI-A	Chrysanthemum coronarium	Japan	AP006628.2
Ca. P. australiense	PAa	16SrXII-B	Catharanthus roseus	Australia	AM422018.1
Ca. P. australiense	NZSb11	16SrXII-B	Fragaria x anannassa	New Zealand	CP002548.1
Ca. P. mali	AT	16SrX-A	Catharanthus roseus	Germany	CU469464.1
Ca. P. ziziphi	Jbw-nky	16SrV-B	Ziziphus jujuba Mill.	China	CP025121.1
Ca. P. ziziphi	Hebei-2018	16SrV-B	Ziziphus jujuba Mill.	China	NZ_CP091835.1
Ca. P. solani	SA-1	16SrXII-A	Vitis vinifera	Italy	MPBG00000000.1
Ca. P. australasiaticum	NTU2011	16SrII-V	Arachis hypogaea	Taiwan	AMWZ00000000.1
Ca. P. meliae	ChTYXIII	1SrXIII-G	Melia azedarach	Argentina	JACAOD000000000.2
Ca. P. prunorum	LNS1	16SrX-B	Prunus salicina	Italy	JAZHCY000000000.1
Ca. P. prunorum	ESFY1	16SrX-B	Prunus persica	Germany	JAZHCZ000000000.1
Ca. P. luffae	NCHU2019	16SrVIII-A	Luffa aegyptiaca	Taiwan	CP054393.1
Ca. P. pruni	PR202	16SrIII-A	Euphorbia pulcherrima	Taiwan	CP119306.1
Ca. P. rubi	RS	16SrV-A	Rubus caesius	Germany	NZ_CP114006.1
Ca. P. oryzae	HN2022	16SrXI-B	Oryza sativa	China	CP116038.1
